# Probing the Hidden Sensitivity of Intrinsically Disordered Proteins to their Chemical Environment

**DOI:** 10.1101/2020.08.17.252478

**Authors:** David Moses, Feng Yu, Garrett M. Ginell, Nora M. Shamoon, Patrick S. Koenig, Alex S. Holehouse, Shahar Sukenik

## Abstract

Intrinsically disordered proteins and protein-regions (IDRs) make up roughly 30% of the human proteome and play vital roles in a wide variety of biological processes. Given a lack of persistent tertiary structure, all of the residues in an IDR are, to some extent, solvent exposed. This extensive surface area, coupled with the absence of strong intramolecular contacts, makes IDRs inherently sensitive to their chemical environment. Despite this sensitivity, our understanding of how IDR structural ensembles are influenced by changes in their chemical environment is limited. This is particularly relevant given a growing body of evidence showing that IDR function is linked to the underlying structural ensemble. We develop and use a combined experimental, computational, and analytical framework for high-throughput characterization of IDR sensitivity we call solution space scanning. Our framework reveals that IDRs show sequence-dependent sensitivity to solution chemistry, with complex behavior that can be interpreted through relatively simple polymer models. Our results imply that solution-responsive IDRs are ubiquitous and can provide an additional layer of biological regulation.

---

Intrinsically disordered proteins and protein-regions (IDRs) play key roles in mediating cellular signalling, transcriptional regulation, and homeostatic functions^1^. IDRs differ from well-folded proteins in that they exist in an ensemble of rapidly changing configurations (**Fig. 1a**). This conformational ensemble is often tied to IDR function^2–4^. IDR ensembles have extensive surface area exposed to the surrounding solution, and few non-covalent intramolecular bonds that constrain their structure. As such, IDR ensembles are highly malleable and can be strongly affected by the chemistry of their surrounding environment^5^. Inside the cell, the chemical composition can change due to routine cell-cycle events or external stress^6–10^. The plasticity of IDR ensembles makes them ideal sensors and actuators of these changes^11–13^, but perhaps also impairs their activity in deleterious environments such as metabolically rewired cancer cells^14^. Still, little effort has been directed at systematically characterizing IDR sensitivity to solution changes.

**Figure 1.**

(**A**) Fluorescence spectra normalized to donor peak intensity of a FRET construct in compacting (red), buffer (black), and expanding (blue) solutions. Cyan and green areas are base spectra of donor and acceptor FPs, respectively. Inset shows single configurations for various degrees of expansion. (**B**) FRET efficiency of Gly-Ser repeat linkers vs. number of residues (*N*) in a buffer solution. UT is a solution of untethered, equimolar donor and acceptor. Dashed line shows linear fit of the data. (**C**) Calculated χ for FRET constructs in buffer determined by experiment (average of four repeats with 6 replicates each) and simulation (average of five repeats). Error bars are SD of all replicates/repeats.

The effects of solution chemical changes on protein structure can be likened to a “tug-of-war” between intra-protein interactions and interactions between protein moieties and the surrounding solution. This tug-of-war is a balance that can be shifted by changes to sequence (mutations or post-translational modifications)^15,16^, but also by changes in the physical-chemical composition of the intracellular environment^9,14^. While the sensitivity of IDRs to solution composition has been discussed^13,17,18^, it has not been systematically characterized. Here we set out to systematically evaluate the sensitivity of IDRs to changes in their surrounding environment.
