## Supplemental Table 3 - Simulation data for Fig. 3 for "Probing the Hidden Sensitivity of Intrinsically Disordered Proteins to their Chemical Environment"

simulation name	Uniprot names	Protein name	Sequencelocation	Sequence	Length	Kappa	Omega	NCPR	FCR	R_e(0)	R_e(+1)	R_e(-1)	R_e(+2)	R_e(-2)	R_e(+3)	R_e(-3)	stdR_e(0)	stdR_e(+1)	stdR_e(-1)	stdR_e(+2)	stdR_e(-2)	stdR_e(+3)	stdR_e(-3)	Chi(0)	Chi(+1)	Chi(-1)	Chi(+2)	Chi(-2)	Chi(+3)	Chi(-3)	stdChi(0)	stdChi(+1)	stdChi(-1)	stdChi(+2)	stdChi(-2)	stdChi(+3)	stdChi(-3)
A1LCD	H0YH80	Heterogeneous nuclear ribonucleoprotein A1	55-191	GSMASASSSQRGRSGSGNFGGGRGGGFGGNDNFGRGGNFSGRGGFGGSRGGGGYGGSGDGYNGFGNDGSNFGGGGSYNDFGNYNNQSSNFGPMKGGNFGGRSSGPYGGGGQYFAKPRNQGGYGGSSSSSSYGSGRRF	137	0.215269875	0.575020209	0.058394161	0.116788321	3.751480285	3.98317063	3.146619375	5.06102796	2.578251207	5.977364529	2.885308416	0.302391432	0.803824112	1.313999788	0.467940734	1.278175011	0.17108442	0.829427073	-0.345739601	-0.305332666	-0.451227704	-0.117353705	-0.550351452	0.042455939	-0.496800491	0.052737246	0.140187405	0.229162347	0.081609143	0.222914484	0.029837225	0.144652576
Ash1	P34233	Ash1	417-500	GASASSSPSPSTPTKSGKMRSRSSSPVRPKAYTPSPRSPNYHRFALDSPPQSPRRSSNSSITKKGSRRSSGSSPTRHTTRVCV	83	0.193920481	0.09974479	0.180722892	0.204819277	8.104159013	8.401858502	7.341173437	8.54642296	6.41857445	8.653385501	5.098950043	0.089116362	0.07462517	0.174869027	0.017244909	0.192346871	0.034568841	0.401671202	0.79323041	0.859103226	0.624402413	0.891091417	0.4202563	0.914759324	0.128259239	0.019719032	0.016512525	0.038693769	0.00381583	0.042561142	0.007649146	0.088878934
DP00007	P27695	DNA-(apurinic or apyrimidinic site) lyase	Jan-43	MPKRGKKGAVAEDGDELRTEPEAKKSKTAAKKNDKEAAGEGPA	43	0.297424904	0.035304329	0.046511628	0.465116279	4.382065677	4.627393262	4.14767944	4.842808743	3.792086762	4.988452673	3.217678716	0.027532117	0.02361541	0.023821975	0.030005869	0.038815878	0.005805716	0.242021547	0.325170018	0.399358947	0.254289835	0.464502228	0.146755903	0.508546061	-0.026949463	0.008325922	0.00714148	0.007203946	0.009074003	0.011738217	0.001755693	0.073189158
DP00011	P0DMM9	Sulfotransferase 1A3	215 - 260	LPEETMDFMVQHTSFKEMKKNPMTNYTTVPQELMDHSISPFMRKGM	46	0.299255385	0.202052399	-0.02173913	0.239130435	1.643695427	2.019173561	1.515686384	2.176415863	1.449852877	2.617631509	1.193956559	0.093748731	0.171971527	0.237693802	0.152263491	0.244991588	0.202253457	0.184854925	-0.518604959	-0.408637316	-0.556095432	-0.362585193	-0.57537633	-0.233364766	-0.650321613	0.027456531	0.050365925	0.069614246	0.044593961	0.071751575	0.059234703	0.054139132
DP00013	P0DN86	Choriogonadotropin subunit beta 3	132 - 165	DPRFQDSSSSKAPPPSLPSPSRLPGPSDTPILPQ	34	0.226488714	0.02967898	0	0.176470588	3.561676524	3.705532809	3.409802673	3.882593556	3.073624844	3.979574037	2.700334823	0.039398573	0.025675803	0.076372206	0.012048388	0.117791154	0.018580557	0.109455736	0.204182256	0.252819235	0.152834584	0.31268245	0.039174803	0.345470991	-0.087032397	0.01332043	0.008680841	0.025821001	0.004073491	0.039824509	0.006281979	0.037006352
DP00029	Q07731	Glial cell line-derived neurotrophic factor	77 - 112	RSPDKQAAALPRRERNRQAAAASPENSRGKGRRGQR	36	0.175620672	0.143425732	0.222222222	0.388888889	4.785584023	5.069076651	4.300521992	5.211992266	3.506762959	5.34056124	2.914957299	0.031274424	0.017285124	0.055730583	0.01696145	0.207475925	0.00923348	0.257415759	0.574640775	0.667920728	0.415036754	0.714945449	0.153859574	0.757249575	-0.040867197	0.010290486	0.005687469	0.0183375	0.005580968	0.068267541	0.003038169	0.084699662
DP00048	P03406	Protein Nef	58 - 77	LEAQEEEEVGFPVTPQVPLR	20	0.776637988	0.040774371	-0.2	0.3	1.808930683	2.045878764	1.548507372	2.278010923	1.339246764	2.422139896	1.14161339	0.044690112	0.0265269	0.036404431	0.025210334	0.054426509	0.018701481	0.049348013	-0.213093898	-0.110018699	-0.326381099	-0.009038483	-0.417411922	0.053659314	-0.503384762	0.019440724	0.011539513	0.015836355	0.010966791	0.023676171	0.008135364	0.021466966
DP00055	P10688	1-phosphatidylinositol 4,5-bisphosphate phosphodiesterase delta-1	445 - 482	LLPAGGENGSEATDVSDEVEAAEMEDEAVRSQVQHKPK	38	0.38434707	0.066596451	-0.184210526	0.342105263	2.188771328	3.108143983	1.841413509	3.296466277	1.45551212	3.385947032	1.366138842	0.555311168	0.070255011	0.551325559	0.029915503	0.173199785	0.119636012	0.231418225	-0.298070625	-0.003231842	-0.409466755	0.057162293	-0.53322364	0.085858379	-0.561885259	0.178085859	0.022530474	0.176807691	0.009593771	0.055544412	0.038366745	0.074214811
DP00060	P11409	Modification methylase PvuII	192 - 229	DKFYTPKTRPSGHDIGKSFSKDNGGSIPPNLLQISNSE	38	0.178648308	0.167112021	0.026315789	0.236842105	2.815221494	3.277909024	2.206141775	3.786927909	1.790483757	4.049591376	1.832474372	0.167785258	0.15808875	0.127787616	0.067250959	0.372031994	0.095913827	0.363868958	-0.097170801	0.051211063	-0.292499998	0.214451189	-0.425799704	0.298686212	-0.412333497	0.053807997	0.05069837	0.040980929	0.021567088	0.119309031	0.030759144	0.116691181
DP00067	Q57733	Small heat shock protein HSP16.5	Jan-32	MFGRDPFDSLFERMFKEFFATPMTGTTMIQSS	32	0.100767929	0.274958171	-0.03125	0.21875	1.400426684	1.455253324	1.257474296	1.644465776	1.118098814	1.887666773	1.198418169	0.085363887	0.128406752	0.16320105	0.103240241	0.05546438	0.12146681	0.168199108	-0.512691067	-0.493612945	-0.56243446	-0.427772355	-0.610933191	-0.343145277	-0.582984325	0.029704222	0.044681923	0.056789356	0.035924688	0.019300038	0.042267019	0.058528539
DP00070	P37840	Alpha-synuclein	114-140	EEGAPQEGILEDMPVDPDNEAYEMPSEEGYQDYEPEA	37	0.055851162	0.016139874	-0.378378378	0.378378378	4.515933241	5.258635944	4.413904146	5.626101689	3.721543934	5.83995955	3.075297073	0.903794187	0.49666274	0.572229313	0.160933258	0.678324534	0.022686266	0.684568876	0.466702153	0.707919991	0.433564751	0.827266928	0.208697341	0.896724506	-0.001193198	0.293537749	0.161308033	0.185850835	0.052268522	0.220308849	0.007368133	0.22233691
DP00080	P15337	Cyclic AMP-responsive element-binding protein 1	120 - 144	DSQKRREILSRRPSYRKILNDLSSD	25	0.220170071	0.036099165	0.12	0.44	2.901137702	3.211401222	2.395633258	3.57510495	2.244327637	3.723825849	2.008336872	0.125343814	0.055020747	0.162025369	0.022709443	0.097847721	0.0259246	0.127691103	0.135107712	0.256502334	-0.062677451	0.398806129	-0.121877736	0.456995108	-0.21421218	0.049042391	0.02152758	0.063394525	0.008885364	0.038284188	0.010143335	0.049960798
DP00083	P03069	General control protein GCN4	101 - 134	STDSTPMFEYENLEDNSKEWTSLFDNDIPVTTDD	34	0.131778404	0.043772453	-0.264705882	0.323529412	3.322240787	3.877808541	2.169845369	4.511476906	2.111911728	4.714095206	1.640567937	0.46666469	0.485757342	0.381338004	0.048637094	0.279990359	0.022612331	0.514232438	0.123230416	0.311064664	-0.266387817	0.525304278	-0.285974846	0.593808354	-0.445333458	0.157776636	0.164231751	0.128928176	0.01644392	0.094663123	0.007645098	0.173859016
DP00100	P0A6H5	ATP-dependent protease ATPase subunit HslU	175 - 209	IDLAAAPMGVEIMAPPGMEEMTSQLQSMFQNLGGQ	35	0.312304989	0.490713902	-0.114285714	0.114285714	1.641796795	1.592708242	1.488505112	1.755818884	1.539622601	1.811593939	1.32077966	0.091639088	0.061608331	0.128930171	0.093761464	0.039209631	0.054718484	0.290477447	-0.45250858	-0.468878183	-0.503626892	-0.414485534	-0.486580698	-0.395886177	-0.559558446	0.030558967	0.020544584	0.042994458	0.031266718	0.01307527	0.018247021	0.096865769
DP00103	P09372	Protein GrpE	Jan-32	MSSKEQKTPEGQAPEEIIMDQHEEIEAVEPEA	32	0.232317369	0.012145994	-0.25	0.375	3.142395082	3.685505317	2.609840301	3.889008338	1.991059329	4.072615984	1.430332497	0.259080921	0.046298301	0.286368462	0.029803354	0.516399914	0.040010906	0.476403558	0.093464737	0.282451759	-0.091849286	0.353265063	-0.307167588	0.417155338	-0.502284689	0.090152843	0.016110501	0.099648137	0.010370726	0.179692585	0.013922665	0.165774983
DP00107	P69924	Ribonucleoside-diphosphate reductase 1 subunit beta	342 - 376	SDNVQVAPQEVEVSSYLVGQIDSEVDTDDLSNFQL	35	0.278897995	0.299199045	-0.228571429	0.228571429	1.46249613	1.814120613	1.393056453	2.154263511	1.433917347	2.214294171	1.197509987	0.180419915	0.195451315	0.255629765	0.150232295	0.301834354	0.281080487	0.1131265	-0.51230013	-0.395043605	-0.53545624	-0.281615853	-0.521830322	-0.261597377	-0.600665292	0.060164788	0.065177322	0.085245082	0.050098096	0.100652967	0.093732157	0.037724393
DP00133	P03422	Phosphoprotein	Jan-50	MAEEQARHVKNGLECIRALKAEPIGSLAIEEAMAAWSEISDNPGQERATC	50	0.199752593	0.102126508	-0.08	0.28	2.590874894	2.782877452	1.990191305	3.708983346	1.25855124	4.433552908	1.310244528	0.339033957	0.281542906	0.344703829	0.329134604	0.571845338	0.22072192	0.647554221	-0.270666897	-0.216618042	-0.439759749	0.044081418	-0.645716942	0.248048259	-0.631165245	0.095438297	0.079254526	0.09703437	0.092651622	0.160974864	0.062133376	0.182286968
DP00179	P01094	Protease A inhibitor 3	Feb-32	NTDQQKVSEIFQSSKEKLQGDAKVVSDAFKK	31	0.03728709	0.062069682	0.032258065	0.35483871	2.066580535	2.637322919	1.76121463	3.362159733	1.431084175	3.659388745	1.342914193	0.286706513	0.134471121	0.038929554	0.038705901	0.202145392	0.032719535	0.144291286	-0.269961498	-0.068341524	-0.377834801	0.18771372	-0.494456408	0.29271259	-0.525603262	0.101281702	0.047503155	0.013752222	0.013673214	0.071409711	0.011558476	0.050972218
DP00246	P21758	Macrophage scavenger receptor types I and II	Jan-50	MAQWDDFPDQQEDTDSCTESVKFDARSVTALLPPHPKNGPTLQERMKSYK	50	0.285570036	0.0634532	-0.06	0.3	1.540278793	1.74933713	1.313051143	2.242280271	1.21108775	2.462429697	1.344111682	0.254169856	0.191187495	0.277861998	0.229887972	0.243069996	0.074846867	0.377361477	-0.566410438	-0.507560369	-0.630375181	-0.368796528	-0.659077948	-0.30682431	-0.621631617	0.071548993	0.053819414	0.078218348	0.064713626	0.068424375	0.021069446	0.106227521
DP00284	P16009	Baseplate central spike complex protein gp5	129 - 179	TNVLNQGGEVGYDSSSNVIQDSNLDTAINPDDRPLSEIPTDDNPNMSMAEM	51	0.125528025	0.21563497	-0.176470588	0.215686275	1.86727414	3.208158924	1.691316342	4.385498692	1.233504556	4.751776604	1.259166842	0.381153008	0.738483276	0.369419522	0.340922865	0.194107177	0.43553166	0.234563863	-0.479282127	-0.105355955	-0.528350643	0.222963196	-0.656018442	0.325105378	-0.648862122	0.106290329	0.205937325	0.103018268	0.095071541	0.054129747	0.121454646	0.065411711
DP00303	P02185	Myoglobin	82 - 101	HHEAELKPLAQSHATKHKIP	20	0.36507702	0.256999285	0.05	0.25	1.892012056	2.131995345	1.657355699	2.411064674	1.491629019	2.596751235	1.401064325	0.039805992	0.028639085	0.04570452	0.02770464	0.058695076	0.033627556	0.065932557	-0.176952525	-0.072556975	-0.279030798	0.048841462	-0.351123851	0.129617298	-0.390520557	0.017316074	0.012458339	0.019882003	0.012051844	0.025533048	0.014628382	0.028681437
DP00356	Q99967	Cbp/p300-interacting transactivator 2	220 - 269	TDFIDEEVLMSLVIEMGLDRIKELPELWLGQNEFDFMTDFVCKQQPSRVS	50	0.231787619	0.134895613	-0.14	0.3	1.793013818	2.292723238	1.681636509	2.718265768	1.485730037	3.506537568	1.215200233	0.157850699	0.310696158	0.398524637	0.437582175	0.471849675	0.390158386	0.372305163	-0.49526535	-0.354596798	-0.526618141	-0.234806276	-0.581765951	-0.012907211	-0.657920281	0.044435083	0.087461187	0.112184965	0.12317969	0.132826015	0.10982986	0.104804165
DP00398	P07342	Acetolactate synthase catalytic subunit, mitochondrial	647 - 687	KKVPVLPMVAGGSGLDEFINFDPEVERQQTELRHKRTGGKH	41	0.28109811	0.139908336	0.024390244	0.317073171	3.296342674	3.364577537	2.761004052	3.552205985	2.478079496	3.665947906	1.921944369	0.214074309	0.172962212	0.24451601	0.077319344	0.62193359	0.021406989	0.358516776	0.019647963	0.040754852	-0.145946755	0.098793407	-0.233462974	0.133976861	-0.405490613	0.066218975	0.053501891	0.075635417	0.023916965	0.192380884	0.006621761	0.110898938
DP00399	P50097	Inosine-5'-monophosphate dehydrogenase	484 - 503	VEGGAHDVIVKDRINDYHPK	20	0.079310725	0.067670613	-0.05	0.35	2.091252786	2.303173424	1.791468903	2.458532494	1.609343116	2.593308695	1.419903898	0.048548321	0.016987543	0.06841543	0.009708078	0.051074898	0.012066071	0.015204556	-0.090280467	0.001907501	-0.220689978	0.069490522	-0.299916835	0.128119753	-0.382325121	0.02111909	0.007389781	0.029761516	0.004223128	0.022218181	0.005248883	0.00661416
DP00438	Q05158	Cysteine and glycine-rich protein 2	175 - 194	NFGPKGFGYGQGAGALVHAQ	20	0.95280236	0.98078674	0.05	0.05	1.372129023	1.425476967	1.332273104	1.493997236	1.261748335	1.544473376	1.216602115	0.04386182	0.036780224	0.022955589	0.02254644	0.040368637	0.045677823	0.040452059	-0.403107753	-0.379900771	-0.420445546	-0.350093648	-0.451124649	-0.328135935	-0.470763785	0.019080407	0.01599983	0.009985951	0.009807966	0.017560832	0.01987039	0.017597121
DP00449	P53563	Bcl-2-like protein 1	31 - 80	EENRTEAPEETEPERETPSAINGNPSWHLADSPAVNGATGHSSSLDAREV	50	0.165450952	0.308512856	-0.16	0.28	4.949404122	5.571417185	4.719688709	5.803035996	4.498953064	6.115383709	3.990582533	0.248852405	0.047760357	0.117619267	0.024995665	0.039395627	0.022413406	0.346723568	0.393260738	0.568357852	0.328595688	0.63355871	0.266458449	0.721484811	0.123351787	0.070052127	0.013444574	0.033109906	0.007036297	0.011089897	0.00630939	0.097602928
DP00549	O00488	Zinc finger protein 593	36 - 77	RPQGSARPQPDPNAEFDPDLPGGGLHRCLACARYFIDSTNLK	42	0.304813522	0.10572447	0	0.238095238	2.985750828	3.258218823	2.35732249	3.534450244	2.03506595	3.8154339	1.830169715	0.126865854	0.10624508	0.578621073	0.042121452	0.166976244	0.079301444	0.481173847	-0.086937758	-0.003615253	-0.279115277	0.080858133	-0.377663447	0.166784783	-0.440322063	0.038796413	0.032490444	0.17694613	0.012881017	0.051062434	0.024250903	0.147146127
DP00557	Q00955	Acetyl-CoA carboxylase	2048 - 2080	DDKYRELRSQLSNKSLAPEVHQQISKQLADRER	33	0.059122843	0.163869287	0.03030303	0.393939394	2.47621366	3.018814801	2.398098281	3.573390532	2.324594595	4.118347621	2.322603434	0.274013991	0.281566988	0.349157402	0.281062765	0.293893268	0.106573821	0.244285062	-0.150850362	0.035219835	-0.177637891	0.225396389	-0.202843966	0.412274493	-0.203526781	0.093965592	0.096555685	0.119733966	0.096382775	0.100782645	0.036546572	0.08377087
DP00575	P77072	Alkylmercury lyase	20-Jan	MKLAPYILELLTSVNRTNGT	20	0.462052506	0.186561771	0.05	0.15	1.7609911	1.792030512	1.678055481	1.829490118	1.548455066	1.934398474	1.46587051	0.110283322	0.062593471	0.121836482	0.083257041	0.167380448	0.030030792	0.198110732	-0.233948181	-0.220445672	-0.270026149	-0.204150303	-0.326403852	-0.158513935	-0.362329105	0.047974541	0.027228895	0.053000301	0.036217791	0.072812461	0.013063748	0.086180496
DP00611	P30291	Wee1-like protein kinase	436 - 455	RTSIPNAASEEGDEDDWASN	20	0.79131727	0.090556458	-0.25	0.35	1.705531449	2.001245701	1.077997299	2.112864048	0.971720582	2.765347067	1.015210989	0.247695618	0.101987052	0.286782309	0.719739701	0.218597309	0.078377479	0.227426462	-0.25807378	-0.129434606	-0.531058509	-0.080879314	-0.577290129	0.202958466	-0.558371292	0.107750504	0.044365566	0.124753674	0.313095226	0.095092398	0.034095124	0.098933183
DP00622	P63045	Vesicle-associated membrane protein 2	Jan-35	MSATAATVPPAAPAGEGGPPAPPPNLTSNRRLQQT	35	0.984239849	0.179930394	0.028571429	0.085714286	1.82291072	2.157299722	1.714285874	2.479499331	1.568605348	2.986191414	1.370334746	0.387942065	0.390641905	0.184462363	0.172112332	0.172876711	0.050964858	0.146746694	-0.39211236	-0.280603366	-0.428335583	-0.173159179	-0.476915796	-0.004192125	-0.543033268	0.129367381	0.130267699	0.061512826	0.057394451	0.057649349	0.016995296	0.048935749
DP00628	P15309	Prostatic acid phosphatase	248 - 286	GIHKQKEKSRLQGGVLVNEILNHMKRATQIPSYKKLIMY	39	0.187188612	0.175778758	0.153846154	0.256410256	1.380339529	1.996227324	1.230288141	2.498637601	1.083980877	3.117963671	1.177878515	0.260027383	0.116600468	0.175370491	0.093625501	0.301015019	0.09736982	0.413209088	-0.56275941	-0.367668899	-0.610290148	-0.208523876	-0.656634887	-0.012344247	-0.626891582	0.082367073	0.036934722	0.055550896	0.029657101	0.095350442	0.030843163	0.13088938
DP00718	P37231	Peroxisome proliferator-activated receptor gamma	279 - 298	DMNSLMMGEDKIKFKHITPL	20	0.316512427	0.256952642	0	0.3	1.641544034	1.756657273	1.587529355	1.867747846	1.428845152	2.074744726	1.447429063	0.036157621	0.018957313	0.087743612	0.023754168	0.062349373	0.030349485	0.083542326	-0.285909058	-0.235833446	-0.309406078	-0.187507742	-0.378435571	-0.097461667	-0.370351351	0.01572899	0.008246654	0.038169502	0.010333342	0.02712271	0.013202383	0.036341893
DP00719	Q13569	G/T mismatch-specific thymine DNA glycosylase	Jan-35	MEAENAGSYSLQQAQAFYTFPFQQLMAEAPNMAVVNEQQMPEEVPAPAPA	50	0.240469474	0.397575718	-0.12	0.12	2.387754541	2.519694945	2.430988279	2.653527517	1.97786624	3.078484221	1.749900083	0.24545229	0.085151393	0.211247444	0.261209465	0.310576823	0.252211331	0.370560467	-0.327845419	-0.290704102	-0.315675091	-0.25303014	-0.443229264	-0.133404529	-0.507401897	0.069094992	0.023970177	0.059466304	0.073530648	0.087427594	0.070997667	0.104313032
DP00720	Q05344	FACT complex subunit Ssrp1	519 - 554	KKKKEKKSEKKEKKEKKHKEKERTKKPSKKKKDSGK	36	0.093367222	0.343667922	0.416666667	0.805555556	6.881433476	6.985818884	6.724099035	7.054404242	6.219843625	7.12554827	5.348933122	0.02925367	0.019595265	0.064083625	0.026108284	0.248306342	0.019013049	0.348958022	1.264255666	1.298602471	1.212486598	1.321169686	1.046567219	1.344578801	0.760004245	0.00962558	0.006447594	0.021085972	0.008590627	0.081702315	0.006256023	0.114820579
DP00764	O89467	Protein Tat Virus	25-Jun	DRRIPGTAEENLQKSSGGVP	20	0.322012688	0.119020146	0	0.3	2.349624578	2.536960062	2.2196835	2.693496074	2.087319703	2.87568089	1.962324491	0.023168766	0.025509267	0.007289946	0.016799826	0.01101907	0.040084752	0.027103477	0.022114299	0.103607435	-0.034411597	0.17170244	-0.091991404	0.250954975	-0.14636579	0.010078685	0.011096831	0.003171212	0.007308122	0.004793425	0.017437338	0.011790331
DP00768	Q28181-4	Isoform GARP1 of Cyclic nucleotide-gated cation channel beta-1	117 - 166	HSSRPSQNIAAGLESPDQQAGAQILGQCGTGGSDEPSEPSRAEDPGPGPW	50	0.285708122	0.385567766	-0.1	0.18	3.127411043	3.681529571	2.653511882	3.835539314	2.082910895	4.133005288	1.69330049	0.190498935	0.069621368	0.15114077	0.024883859	0.12743702	0.069377842	0.235508947	-0.119631594	0.036353161	-0.253034541	0.079707012	-0.413659119	0.163443892	-0.523334722	0.053625584	0.019598464	0.042546233	0.007004824	0.035873611	0.019529911	0.066295934
DP00778	P46670	Tubulin-specific chaperone C	30-Jan	MDFTAKIKELERELSETSDYKTLQKKTISL	30	0.178796058	0.024788083	0	0.4	3.296342674	3.364577537	2.761004052	3.552205985	2.478079496	3.665947906	1.921944369	0.214074309	0.172962212	0.24451601	0.077319344	0.62193359	0.021406989	0.358516776	0.182741926	0.207224888	-0.009339874	0.274546782	-0.110854421	0.315357873	-0.310398096	0.076810783	0.062059586	0.087733396	0.027742513	0.223152446	0.00768092	0.128637361
DP00809	P80870	General stress protein 13	81 - 130	AAPEKKESKPRKPKAAQVSEEASTPQGFNTLKDKLEEWIEMSNRKDLIKK	50	0.176480787	0.167914934	0.06	0.42	4.634317346	4.957913854	4.152993291	5.259000974	3.785082918	5.436224101	3.590612479	0.042780727	0.059497971	0.188051309	0.015782022	0.421083606	0.011315623	0.257755598	0.304563589	0.395656233	0.169070529	0.480412469	0.065503501	0.530300904	0.010759936	0.012042805	0.016748721	0.052936576	0.00444265	0.118535331	0.003185356	0.072558382
DP00858	A8AZZ3	Amylase-binding protein AbpA	146 - 195	VGAANNQNPAAEDKGATTPASKEEAKKSEAAAKNAGKAAGKALPKTSAVK	50	0.111459175	0.126995804	0.08	0.28	3.416647535	4.218020497	1.784076856	4.480278244	1.48708725	4.682283381	1.219511846	0.33316142	0.076148896	0.668467546	0.049277265	0.226996219	0.009769172	0.119267333	-0.038211318	0.187375734	-0.497781111	0.261201474	-0.581383894	0.318066062	-0.656706558	0.093785174	0.021435968	0.188174084	0.013871585	0.063899595	0.002750029	0.033573838
DP00872	P80428	Actin-related protein 4	328 - 377	SGVNKSDKKVTPTEEKEQEAVSKSTSPAANSADTPNETGKRPLEEEKPPK	50	0.112734307	0.144088756	-0.02	0.38	5.23998182	5.516729215	4.468338504	5.724955596	3.685456828	5.823463383	3.374279947	0.034426324	0.026006718	0.121691018	0.009179941	0.180569659	0.027242152	0.121164862	0.475058564	0.55296315	0.257840428	0.611579023	0.037458687	0.639309034	-0.050137824	0.009691034	0.00732091	0.034256107	0.00258416	0.050830486	0.007668685	0.034107994
DP00893	P08240	Signal recognition particle receptor subunit alpha	130 - 175	IRAPTTMKKFEDSEKAKKPVRSMIETRGEKPKEKAKNSKKKGAKKEG	47	0.170453145	0.072830655	0.212765957	0.510638298	6.061412284	6.326393128	5.54460554	6.42450132	4.696995176	6.521643092	3.952807404	0.032048551	0.026669588	0.137639674	0.022564168	0.262245089	0.032332146	0.236637009	0.757185365	0.834002522	0.607364629	0.862443795	0.36164491	0.890604905	0.145907092	0.009290779	0.007731434	0.039901331	0.006541285	0.07602407	0.009372993	0.068600364
DP00897	Q57565	Signal recognition particle 54 kDa protein	345 - 364	KKILSMIPGFGGAMPKELSH	20	0.14011976	0.247776062	0.1	0.2	1.726085783	1.82339327	1.579024636	2.076544796	1.373671955	2.188332305	1.23382973	0.035360855	0.032299566	0.028156573	0.021170042	0.024624802	0.009319388	0.18485543	-0.249132404	-0.206802503	-0.31310573	-0.096678615	-0.402436559	-0.048049735	-0.46326957	0.015382387	0.014050691	0.01224844	0.009209217	0.010712078	0.004054043	0.080414284
DP00899	P44654	Periplasmic nitrate reductase, electron transfer subunit	131 - 150	QANVDPIVPNDFKPMKGYGN	20	0.447204224	0.023387766	0	0.2	1.67331924	1.895476607	1.457690835	2.071918483	1.316336175	2.265092968	1.172910677	0.048055742	0.029082536	0.043653879	0.032800034	0.046833002	0.022617412	0.171420894	-0.27208647	-0.175445405	-0.365887359	-0.098691116	-0.427378298	-0.014657945	-0.489770074	0.020904812	0.012651245	0.01898995	0.0142684	0.020372906	0.00983884	0.074570103
DP00912	Q8N4Q1	Mitochondrial intermembrane space import and assembly protein 40	107 - 142	QEDEDEEEEREKKPAEQAEETAPIEATATKEEEGSS	36	0.342030388	0.34094591	-0.333333333	0.555555556	5.367627609	5.754956935	4.974789197	5.909075145	4.714462283	6.051972474	4.136905487	0.195128181	0.02642027	0.49072874	0.028498219	0.105656359	0.033018277	0.134360302	0.766155449	0.893601659	0.636896537	0.944312464	0.551238993	0.991331169	0.361200645	0.064204659	0.008693283	0.161468586	0.009377007	0.034764996	0.01086428	0.044209695
DP00929	P04608	Protein Tat Human	50 - 86	KKRRQRRRAHQNSQTHQASLSKQPTSQPRGDPTGPKE	37	0.395519389	0.341367357	0.216216216	0.324324324	3.507265564	3.732765888	3.042735747	3.995650873	2.887640309	4.13145721	2.49514164	0.056022668	0.039531472	0.15858769	0.033208698	0.252435034	0.02010868	0.318430887	0.139103188	0.21234205	-0.011768591	0.297722846	-0.062141083	0.34183055	-0.189618309	0.018195257	0.012839183	0.051506719	0.010785649	0.081986821	0.006530974	0.103421207
DP00949	Q9HAU5	Regulator of nonsense transcripts 2	481 - 530	ILFKDNEKSCQNKESNKDDTKEAKESKENKEVSSPDDLELELENLEINDD	50	0.132411251	0.022877089	-0.18	0.5	5.459222208	5.898292783	4.279480279	6.122927053	3.660234225	6.32660285	2.080748099	0.114058741	0.031499365	1.437881415	0.033116797	0.722335906	0.030516173	1.149872212	0.536774887	0.660373563	0.204676706	0.723608268	0.030358506	0.780943148	-0.414267948	0.032107616	0.008867093	0.404764629	0.009322401	0.203338065	0.008590324	0.323689835
DP00958	P46984	EKC/KEOPS complex subunit GON7	21-Feb	KLPVAQYSAPDGVEKSFAPI	20	0.232421406	0.171253976	0	0.2	1.628919026	1.83482877	1.462081578	1.958575101	1.425791082	2.157032927	1.392655436	0.023232494	0.020897912	0.050732969	0.041016942	0.019210959	0.023286038	0.05949777	-0.291401084	-0.201827926	-0.363977335	-0.147996819	-0.379764127	-0.061665333	-0.394178522	0.010106408	0.009090837	0.022069438	0.017842852	0.008356993	0.0101297	0.025882229
DP00974	P42866	Mu-type opioid receptor	361 - 398	QNSARIRQNTREHPSTANTVDRTNHQLENLEAETAPLP	38	0.315632288	0.104642179	-0.026315789	0.236842105	1.992346893	2.95327929	1.637346947	3.417115396	1.472895483	3.670313449	1.391021382	0.112820185	0.067604509	0.10685189	0.025909456	0.350590485	0.05925873	0.354161431	-0.36106308	-0.05289627	-0.474910007	0.095853936	-0.527648871	0.177053443	-0.553905537	0.036180939	0.02168047	0.034266933	0.008309049	0.112432832	0.019004015	0.113578019
DP01023	Q01101	Insulinoma-associated protein 1	20-Jan	MPRGFLVKRSKKSTPVSYRV	20	0.283203125	0.039599731	0.3	0.3	2.117833643	2.510640674	1.844724572	2.745179332	1.505049752	3.051345952	1.266519115	0.054626484	0.055959819	0.118618167	0.026950222	0.226788493	0.028568139	0.087443474	-0.078717482	0.092158192	-0.197523136	0.194185264	-0.345285674	0.327371341	-0.449049304	0.023763163	0.024343179	0.051600296	0.011723663	0.098655659	0.012427476	0.038038939
DP01082	Q7X2A1	Immunoglobulin-like B protein	1119 - 1165	NKTDTIAPTVQSVVSLSPTTIQVVYSESINNKEALDLSNYKIINSSN	47	0.176740233	0.314128985	-0.021276596	0.14893617	1.821758566	2.082335898	1.678538921	2.215639751	1.635367011	2.494725527	1.439108478	0.362529713	0.155240848	0.411440486	0.164888025	0.203451592	0.173608075	0.277891821	-0.471877618	-0.396337026	-0.513396567	-0.357692636	-0.525911975	-0.276786501	-0.582806739	0.105096284	0.045003859	0.119275371	0.047800547	0.05898001	0.050328464	0.080560011
DP01327	Q8IV16	Glycosylphosphatidylinositol-anchored high density lipoprotein-binding protein 1	21 - 54	QTQQEEEEEDEDHGPDDYDEEDEDEVEEEETNRL	34	0.423363479	0.288378308	-0.588235294	0.647058824	2.278156631	3.721764108	2.901730656	4.558511991	2.621118475	5.315191393	1.834309051	0.95616278	1.239986514	0.520407256	1.378484762	0.621746071	0.543261993	0.710729605	-0.229768405	0.258306943	-0.018941629	0.541206568	-0.113814987	0.797035502	-0.379830707	0.323273112	0.419232277	0.175946687	0.466057734	0.210208755	0.183673741	0.240293573
DP01641	Q07955	Serine/arginine-rich splicing factor 1	196 - 248	GPRSPSYGRSRSRSRSRSRSRSRSNSRSRSYSPRRSRGSPRYSPRHSRSRSRT	53	0.088318884	0.011329879	0.358490566	0.358490566	8.518712957	8.621058687	8.407178434	8.705398418	8.150264765	8.778934919	7.725697684	0.053968797	0.022102733	0.01878867	0.034222729	0.033544836	0.022338375	0.077381679	1.332561923	1.360585846	1.30202196	1.383679433	1.231674826	1.403814921	1.115421466	0.014777533	0.006052087	0.005144643	0.009370739	0.009185121	0.00611661	0.02118836
DP02138	P63159	High mobility group protein B1	184 - 214	KKEEEDDEEDEEDEEEEEEEEDEDEEEDDDD	31	0.577503621	-1	-0.870967742	1	5.390540255	5.701558256	4.686916476	5.822514974	4.389042404	5.879828642	3.546282282	0.913683355	0.1662101	0.873720641	0.493407729	0.40682188	0.166456182	1.595555123	0.904257717	1.014127675	0.655696173	1.056856743	0.550469429	1.077103321	0.252756696	0.322767014	0.05871524	0.308649819	0.174300799	0.143713555	0.058802171	0.563644461
DP02143	O67086	50S ribosomal protein L20	Jan-59	MRVKGPSSRRKKKKILKLAKGYRGQRSRSYRRAKEAVMRALYYQYRDRKLRKREFRRLW	59	0.240944028	0.114194735	0.372881356	0.474576271	7.560064413	8.454916849	6.57540222	8.802858631	5.910092665	9.170892165	5.295538746	0.396766849	0.179062176	0.917162963	0.06749861	0.63519498	0.084944918	0.562624406	0.967256666	1.200112409	0.711030904	1.290652747	0.537906102	1.3864213	0.377988775	0.103245447	0.046595008	0.23866132	0.01756428	0.16528848	0.022104105	0.146404389
E1A	P03255	E1A	Jan-40	MRHIICHGGVITEEMAASLLDQLIEEVLADNLPPPSHFEP	40	0.247319683	0.260817048	-0.15	0.2	2.052032627	2.244213124	1.777831225	2.387092983	1.908276037	2.634566637	1.489490233	0.136378159	0.19615531	0.440014587	0.284187558	0.257879506	0.100610712	0.107611326	-0.357761996	-0.297614015	-0.443580593	-0.252895976	-0.402754431	-0.175442536	-0.53382455	0.04268316	0.061392004	0.137714228	0.088944029	0.080710227	0.031488789	0.033679817
Fibs1NTD	P22087	rRNA 2'-O-methyltransferase fibrillarin	Jan-90	MKPGFSPRGGGFGGRGGFGDRGGRGGRGGFGGGRGRGGGFRGRGRGGGGGGGGGGGGGRGGGGFHSGGNRGRGRGGKRGNQSGKNVMVEP	90	0.172886683	0.25919565	0.177777778	0.222222222	7.346060018	7.911253745	6.719127178	8.15415278	5.835730763	8.334261292	5.123091968	0.214170329	0.03559596	0.104131687	0.049932952	0.224447402	0.040730844	0.400641999	0.564154021	0.684497449	0.430664842	0.736216534	0.242568359	0.774565996	0.090830307	0.045602048	0.007579242	0.022172157	0.010631934	0.047790286	0.008672583	0.085306381
NproteinNTD	P0DTC9	Nucleoprotein	Jan-49	MSDNGPQNQRNAPRITFGGPSDSTGSNQNGERSGARSKQRRPQGLPNNT	49	0.364129431	0.134635884	0.081632653	0.204081633	2.451866117	3.972043119	2.155413153	4.495977012	1.279531634	4.688585369	1.271229396	0.698594762	0.173749141	0.228294857	0.02471517	0.337264022	0.019601636	0.319378926	-0.303142707	0.128914501	-0.387399106	0.277824407	-0.636337831	0.332566605	-0.638697452	0.198551157	0.049382124	0.064884838	0.007024424	0.095855517	0.00557108	0.090772303
P03520	P03520	Phosphoprotein	Feb-60	DNLTKVREYLKSYSRLDQAVGEIDEIEAQRAEKSNYELFQEDGVEEHTKPSYFQAADDS	59	0.2101005	0.057315024	-0.13559322	0.372881356	4.502234332	5.131484861	3.30302279	5.956053405	2.971566981	6.106204557	2.047655929	0.437014083	0.308223414	1.105718711	0.044620168	0.371247049	0.058697395	0.25039492	0.171557545	0.335299178	-0.140497588	0.549865864	-0.226747997	0.588937734	-0.467165284	0.113718458	0.080204947	0.287726716	0.011610923	0.096604763	0.015274055	0.065156995
P15516	P15516	Histatin-3	20-43	DSHAKRHHGYKRKFHEKHHSHRGY	24	0.2487941	0.032558476	0.208333333	0.375	2.58750475	2.915237946	2.365487836	3.215476095	2.151196215	3.473196823	1.94770465	0.152660678	0.034715967	0.127936451	0.025130573	0.223394462	0.0401265	0.523955035	0.032217104	0.16295766	-0.056350716	0.282729789	-0.141836734	0.385540709	-0.223014352	0.060899971	0.013849024	0.051036889	0.010025183	0.089117357	0.016007414	0.209018108
Q02199	Q02199	Nucleoporin NUP49/NSP49	119-217	GCQTSRGLFGNNNTNNINNSSSGMNNASAGLFGSKPCA	38	0.418105329	0.78723581	0.052631579	0.052631579	1.737197915	1.850008502	1.660697295	2.056299817	1.760625441	2.099872675	1.607633205	0.130271442	0.174890927	0.155637987	0.048976668	0.365966672	0.083230429	0.272540809	-0.44288824	-0.406710379	-0.467421653	-0.340553658	-0.435375135	-0.326580033	-0.484439074	0.041777481	0.056086754	0.049912421	0.015706603	0.117363908	0.026691634	0.087402643
Q03281	Q03281	Inner nuclear membrane protein HEH2	97-142	ACETNKRKREQISTDNEAKMQIQEEKSPKKKRKKRSSKANKPPECA	46	0.392376338	0.162269353	0.173913043	0.47826087	5.135400039	5.470729845	4.611364888	5.620393294	4.117408255	5.703167299	3.625401466	0.049842713	0.02657088	0.119794803	0.054403169	0.261549376	0.02407021	0.283389135	0.504023234	0.602232491	0.350547159	0.646064968	0.205880288	0.670307291	0.061784476	0.014597616	0.00778191	0.035084738	0.015933253	0.076600914	0.00704953	0.082997204
Q16236_tail	Q16236	Nuclear factor erythroid 2-related factor 2	571-605	EDGKPYSPSEYSLQQTRDGNVFLVPKSKKPDVKKN	35	0.135457394	0.178635326	0.057142857	0.342857143	3.23706103	3.298734459	2.974077803	3.453951537	2.631320141	3.555271525	2.646601111	0.069684538	0.046236282	0.125094694	0.040695919	0.223139526	0.035615869	0.10783188	0.079465587	0.100031879	-0.008231661	0.151792255	-0.12253136	0.18557952	-0.117435601	0.023237764	0.015418454	0.041715438	0.013570904	0.074410534	0.011876855	0.035958792
Q8B9Q8	Q8B9Q8	Phosphoprotein	Jan-61	MSFPEGKDILFMGNEAAKLAEAFQKSLRKPSHKRSQSIIGEKVNTVSETLELPTISRPTKP	61	0.224086192	0.102621147	0.049180328	0.278688525	2.647193694	3.469349487	2.998547549	4.342231366	2.472682035	4.803190351	1.826011047	0.375035938	0.434903697	0.575688932	0.302549709	0.580028716	0.124045878	0.35114127	-0.321977223	-0.111399375	-0.231985351	0.11217089	-0.366674701	0.230235803	-0.532305821	0.096057538	0.1113914	0.147450566	0.07749172	0.14856211	0.031771733	0.089937423
fl	O60701	UGDH	465-494	KVSSKRIPYAPSGEIPKFSLQDPPNKKPKV	30	0.252514829	0.041912073	0.166666667	0.3	3.464233275	3.785284775	3.19008081	3.961332389	2.744588068	4.154916123	2.259663548	0.043081559	0.04536062	0.091228038	0.035625006	0.361928453	0.022661123	0.169088909	0.242981796	0.358176454	0.144614712	0.421343096	-0.015229999	0.490801772	-0.189223002	0.015457849	0.016275586	0.032733012	0.012782405	0.129861485	0.008130908	0.060669828
p53	P04637	p53	Jan-61	MEEPQSDPSVEPPLSQETFSDLWKLLPENNVLSPLPSQAMDDLMLSPDDIEQWFTEDPGPD	61	0.147702281	0.051170746	-0.229508197	0.262295082	4.732805059	4.894584831	4.491688949	6.088241614	3.559394709	6.394827914	3.404886418	1.022530272	0.49461487	0.399159373	0.706025995	0.793352943	0.663526516	0.669326688	0.212208096	0.253644569	0.150451295	0.559374553	-0.088336192	0.637900161	-0.127910229	0.261899541	0.126685157	0.102236246	0.180833653	0.203200607	0.169948308	0.1714339
pro	UGDH-pro	UGDH-pro	30-Jan	KVSSKRISYASSGEISKFSLQDSSNKKSKV	30	0.252514829	0.166705299	0.166666667	0.3	2.457004994	3.20860186	1.973861855	3.665665394	1.508803646	4.001271476	1.382522958	0.194369947	0.093534886	0.143366597	0.047721205	0.333076166	0.009310324	0.315311586	-0.118416043	0.151260145	-0.291769878	0.315256506	-0.458634764	0.435673412	-0.503944818	0.069740773	0.033560719	0.051440552	0.017122573	0.119509161	0.003340584	0.113135153
puma_wildfull	Q99ML1	PUMA	128-161	VEEEEWAREIGAQLRRIADDLNAQYERRRQEEQH	34	0.182008363	0.091953467	-0.117647059	0.470588235	2.603412917	3.271922173	1.869493118	4.172375193	1.669304921	4.453297136	1.44313196	0.194899162	0.330046853	0.150743317	0.044846112	0.150562334	0.024937441	0.154979195	-0.119801134	0.106217984	-0.367935177	0.410655948	-0.43561765	0.505634034	-0.512085422	0.065894281	0.111586934	0.050965445	0.015162212	0.050904255	0.008431205	0.052397571
r1	UGDH-r1	UGDH-r1	30-Jan	KPSKSPKSISPKPALDPGFPYVNREQKVKI	30	0.110676674	0.01451592	0.166666667	0.3	3.403873164	3.667096963	3.083218886	3.82123993	2.874597155	4.002845582	2.263678057	0.029433214	0.029081046	0.042424178	0.024466103	0.048789926	0.017972921	0.334798856	0.221324329	0.315770159	0.106272195	0.371077319	0.03141782	0.436238208	-0.187782579	0.010560764	0.010434404	0.015221978	0.008778543	0.017506035	0.006448761	0.120127269
r2	UGDH-r2	UGDH-r2	30-Jan	DKKPYVFLSPNPKSPIKVQKKPSEAGRPIS	30	0.185032078	0.055741385	0.166666667	0.3	3.3480244	3.818263502	2.58723773	4.044678629	2.076009787	4.239698324	1.609265471	0.022790599	0.042988606	0.307211129	0.024449483	0.286274045	0.017804303	0.187381594	0.201285552	0.370009363	-0.071687977	0.451248085	-0.255118761	0.52122199	-0.422588629	0.008177365	0.015424497	0.110228674	0.00877258	0.102716359	0.00638826	0.067233322
