## Supplemental Table 4 - Sequences for all experimental protein constructs for "Probing the Hidden Sensitivity of Intrinsically Disordered Proteins to their Chemical Environment"

GS8	GSGSGSGSGSGSGSGS
GS16	GSGSGSGSGSGSGSGSGSGSGSGSGSGSGSGS
GS24	GSGSGSGSGSGSGSGSGSGSGSGSGSGSGSGSGSGSGSGSGSGSGSGS
GS32	GSGSGSGSGSGSGSGSGSGSGSGSGSGSGSGSGSGSGSGSGSGSGSGSGSGSGSGSGSGSGSGS
GS48	GSGSGSGSGSGSGSGSGSGSGSGSGSGSGSGSGSGSGSGSGSGSGSGSGSGSGSGSGSGSGSGSGSGSGSGSGSGSGSGSGSGSGSGSGSGSGSGS
Ash1	GASASSSPSPSTPTKSGKMRSRSSSPVRPKAYTPSPRSPNYHRFALDSPPQSPRRSSNSSITKKGSRRSSGSSPTRHTTRVCV
E1A	MRHIICHGGVITEEMAASLLDQLIEEVLADNLPPPSHFEP
PUMA	VEEEEWAREIGAQLRRIADDLNAQYERRRQEEQH
p53	MEEPQSDPSVEPPLSQETFSDLWKLLPENNVLSPLPSQAMDDLMLSPDDIEQWFTEDPGPD
Note	All sequences contain residues encoding for a SacI site (EL) and HindIII site (KL) on their N- and C- termini, respectively
